# Accurate, ultra-low coverage genome reconstruction and association studies in Hybrid Swarm mapping populations

**DOI:** 10.1101/671925

**Authors:** Cory A. Weller, Susanne Tilk, Subhash Rajpurohit, Alan O. Bergland

**Affiliations:** Department of Biology, University of Virginia, Charlottesville, Virginia 22904; National Human Genome Research Institute, National Institutes of Health, Bethesda, MD 20892; Department of Biology, Stanford University, Stanford CA 94305; Department of Biological and Life Sciences, Ahmedabad University, Ahmedabad, India 380009

## Abstract

Genetic association studies seek to uncover the link between genotype and phenotype, and often utilize inbred reference panels as a replicable source of genetic variation. However, inbred reference panels can differ substantially from wild populations in their genotypic distribution, patterns of linkage-disequilibrium, and nucleotide diversity. As a result, associations discovered using inbred reference panels may not reflect the genetic basis of phenotypic variation in natural populations. To address this problem, we evaluated a mapping population design where dozens to hundreds of inbred lines are outbred for few generations, which we call the Hybrid Swarm. The Hybrid Swarm approach has likely remained underutilized relative to pre-sequenced inbred lines due to the costs of genome-wide genotyping. To reduce sequencing costs and make the Hybrid Swarm approach feasible, we developed a computational pipeline that reconstructs accurate whole genomes from ultra-low-coverage (0.05X) sequence data in Hybrid Swarm populations derived from ancestors with phased haplotypes. We evaluate reconstructions using genetic variation from the Drosophila Genetic Reference Panel as well as variation from neutral simulations. We compared the power and precision of GWAS using the Hybrid Swarm, inbred lines, recombinant inbred lines, and highly outbred populations across a range of allele frequencies, effect sizes, and genetic architectures. Our simulations show that these different mapping panels vary in their power and precision, largely depending on the architecture of the trait. The Hybrid Swam and RILs outperform inbred lines for quantitative traits, but not for monogenic ones. Taken together, our results demonstrate the feasibility of the Hybrid Swarm as a cost-effective method of fine-scale genetic mapping.
