## Supplemental Table S2 for "Accurate, ultra-low coverage genome reconstruction and association studies in Hybrid Swarm mapping populations"

### Sheet: table_S2
effect_scale	n_loci	population1	population1_median_AUC	population2	population2_median_AUC	W_stat	W_p	delta
0.2	1	hybrid_swarm_128_F1	0.874316	128-founder Inbred Lines	0.972565	162900	1.04801e-16	0.0982492
0.2	1	hybrid_swarm_128_F2	0.87793	128-founder Inbred Lines	0.972565	160885	3.90401e-15	0.0946356
0.2	1	hybrid_swarm_128_F2	0.87793	hybrid_swarm_128_F1	0.874316	122478	0.580841	-0.00361351
0.2	1	hybrid_swarm_128_F5	0.864317	128-founder Inbred Lines	0.972565	159662	3.19509e-14	0.108248
0.2	1	hybrid_swarm_128_F5	0.864317	hybrid_swarm_128_F1	0.874316	122231	0.544352	0.00999924
0.2	1	hybrid_swarm_128_F5	0.864317	hybrid_swarm_128_F2	0.87793	124942	0.990041	0.0136128
0.2	1	32-founder Inbred Lines	0.977416	128-founder Inbred Lines	0.972565	121789	0.482035	-0.00485036
0.2	1	32-founder Inbred Lines	0.977416	hybrid_swarm_128_F1	0.874316	79723	3.59593e-23	-0.1031
0.2	1	32-founder Inbred Lines	0.977416	hybrid_swarm_128_F2	0.87793	81140	7.66517e-22	-0.099486
0.2	1	32-founder Inbred Lines	0.977416	hybrid_swarm_128_F5	0.864317	83763	1.71749e-19	-0.113099
0.2	1	hybrid_swarm_32_F1	0.921194	128-founder Inbred Lines	0.972565	152926	9.6488e-10	0.0513717
0.2	1	hybrid_swarm_32_F1	0.921194	hybrid_swarm_128_F1	0.874316	111092	0.00232326	-0.0468775
0.2	1	hybrid_swarm_32_F1	0.921194	hybrid_swarm_128_F2	0.87793	112906	0.00809146	-0.043264
0.2	1	hybrid_swarm_32_F1	0.921194	hybrid_swarm_128_F5	0.864317	114787	0.0253302	-0.0568767
0.2	1	hybrid_swarm_32_F1	0.921194	32-founder Inbred Lines	0.977416	160725	5.16056e-15	0.056222
0.2	1	hybrid_swarm_32_F2	0.921401	128-founder Inbred Lines	0.972565	149639	6.83985e-08	0.0511641
0.2	1	hybrid_swarm_32_F2	0.921401	hybrid_swarm_128_F1	0.874316	108013	0.000199462	-0.0470851
0.2	1	hybrid_swarm_32_F2	0.921401	hybrid_swarm_128_F2	0.87793	110014	0.0010325	-0.0434716
0.2	1	hybrid_swarm_32_F2	0.921401	hybrid_swarm_128_F5	0.864317	111440	0.00298524	-0.0570843
0.2	1	hybrid_swarm_32_F2	0.921401	32-founder Inbred Lines	0.977416	157111	2.04262e-12	0.0560144
0.2	1	hybrid_swarm_32_F2	0.921401	hybrid_swarm_32_F1	0.921194	121963	0.506094	-0.000207585
0.2	1	hybrid_swarm_32_F5	0.937865	128-founder Inbred Lines	0.972565	147938	5.09119e-07	0.0347005
0.2	1	hybrid_swarm_32_F5	0.937865	hybrid_swarm_128_F1	0.874316	107545	0.000132278	-0.0635487
0.2	1	hybrid_swarm_32_F5	0.937865	hybrid_swarm_128_F2	0.87793	109536	0.000708419	-0.0599352
0.2	1	hybrid_swarm_32_F5	0.937865	hybrid_swarm_128_F5	0.864317	110956	0.00210411	-0.0735479
0.2	1	hybrid_swarm_32_F5	0.937865	32-founder Inbred Lines	0.977416	154226	1.55594e-10	0.0395509
0.2	1	hybrid_swarm_32_F5	0.937865	hybrid_swarm_32_F1	0.921194	120265	0.299848	-0.0166712
0.2	1	hybrid_swarm_32_F5	0.937865	hybrid_swarm_32_F2	0.921401	123449	0.734212	-0.0164636
0.2	1	outbred_128_F50	0.887267	128-founder Inbred Lines	0.972565	159465	4.45326e-14	0.085298
0.2	1	outbred_128_F50	0.887267	hybrid_swarm_128_F1	0.874316	121103	0.393519	-0.0129512
0.2	1	outbred_128_F50	0.887267	hybrid_swarm_128_F2	0.87793	123569	0.754091	-0.00933766
0.2	1	outbred_128_F50	0.887267	hybrid_swarm_128_F5	0.864317	124146	0.85174	-0.0229504
0.2	1	outbred_128_F50	0.887267	32-founder Inbred Lines	0.977416	166486	1.04199e-19	0.0901484
0.2	1	outbred_128_F50	0.887267	hybrid_swarm_32_F1	0.921194	134476	0.037992	0.0339263
0.2	1	outbred_128_F50	0.887267	hybrid_swarm_32_F2	0.921401	137751	0.00523673	0.0341339
0.2	1	outbred_128_F50	0.887267	hybrid_swarm_32_F5	0.937865	138445	0.00323926	0.0505975
0.2	1	RILs_8_F50	0.993215	128-founder Inbred Lines	0.972565	105888	2.85131e-05	-0.0206495
0.2	1	RILs_8_F50	0.993215	hybrid_swarm_128_F1	0.874316	65000	1.97686e-39	-0.118899
0.2	1	RILs_8_F50	0.993215	hybrid_swarm_128_F2	0.87793	66938	4.92615e-37	-0.115285
0.2	1	RILs_8_F50	0.993215	hybrid_swarm_128_F5	0.864317	68991	1.40101e-34	-0.128898
0.2	1	RILs_8_F50	0.993215	32-founder Inbred Lines	0.977416	105403	1.77684e-05	-0.0157991
0.2	1	RILs_8_F50	0.993215	hybrid_swarm_32_F1	0.921194	70938	2.4723e-32	-0.0720211
0.2	1	RILs_8_F50	0.993215	hybrid_swarm_32_F2	0.921401	75229	1.16887e-27	-0.0718135
0.2	1	RILs_8_F50	0.993215	hybrid_swarm_32_F5	0.937865	78229	1.28839e-24	-0.05535
0.2	1	RILs_8_F50	0.993215	outbred_128_F50	0.887267	67934	7.83273e-36	-0.105947
0.2	5	hybrid_swarm_128_F1	0.758293	128-founder Inbred Lines	0.691151	95712	1.42343e-10	-0.0671424
0.2	5	hybrid_swarm_128_F2	0.761683	128-founder Inbred Lines	0.691151	90895	8.13064e-14	-0.0705324
0.2	5	hybrid_swarm_128_F2	0.761683	hybrid_swarm_128_F1	0.758293	119611	0.238012	-0.00339006
0.2	5	hybrid_swarm_128_F5	0.761046	128-founder Inbred Lines	0.691151	90392	3.50017e-14	-0.0698951
0.2	5	hybrid_swarm_128_F5	0.761046	hybrid_swarm_128_F1	0.758293	119624	0.239146	-0.00275278
0.2	5	hybrid_swarm_128_F5	0.761046	hybrid_swarm_128_F2	0.761683	124996	0.999388	0.000637277
0.2	5	32-founder Inbred Lines	0.701556	128-founder Inbred Lines	0.691151	120778	0.355267	-0.0104048
0.2	5	32-founder Inbred Lines	0.701556	hybrid_swarm_128_F1	0.758293	152509	1.7037e-09	0.0567376
0.2	5	32-founder Inbred Lines	0.701556	hybrid_swarm_128_F2	0.761683	158049	4.58901e-13	0.0601276
0.2	5	32-founder Inbred Lines	0.701556	hybrid_swarm_128_F5	0.761046	158393	2.62657e-13	0.0594904
0.2	5	hybrid_swarm_32_F1	0.751298	128-founder Inbred Lines	0.691151	97592	1.95284e-09	-0.0601466
0.2	5	hybrid_swarm_32_F1	0.751298	hybrid_swarm_128_F1	0.758293	128688	0.419386	0.0069958
0.2	5	hybrid_swarm_32_F1	0.751298	hybrid_swarm_128_F2	0.761683	134258	0.0426416	0.0103859
0.2	5	hybrid_swarm_32_F1	0.751298	hybrid_swarm_128_F5	0.761046	134235	0.0431591	0.00974858
0.2	5	hybrid_swarm_32_F1	0.751298	32-founder Inbred Lines	0.701556	99555	2.52084e-08	-0.0497418
0.2	5	hybrid_swarm_32_F2	0.762492	128-founder Inbred Lines	0.691151	90072	2.03482e-14	-0.0713411
0.2	5	hybrid_swarm_32_F2	0.762492	hybrid_swarm_128_F1	0.758293	120885	0.367593	-0.0041987
0.2	5	hybrid_swarm_32_F2	0.762492	hybrid_swarm_128_F2	0.761683	126547	0.734872	-0.000808643
0.2	5	hybrid_swarm_32_F2	0.762492	hybrid_swarm_128_F5	0.761046	126539	0.736192	-0.00144592
0.2	5	hybrid_swarm_32_F2	0.762492	32-founder Inbred Lines	0.701556	91253	1.47057e-13	-0.0609363
0.2	5	hybrid_swarm_32_F2	0.762492	hybrid_swarm_32_F1	0.751298	116766	0.0713932	-0.0111945
0.2	5	hybrid_swarm_32_F5	0.781218	128-founder Inbred Lines	0.691151	80084	7.91132e-23	-0.0900676
0.2	5	hybrid_swarm_32_F5	0.781218	hybrid_swarm_128_F1	0.758293	109756	0.000843792	-0.0229252
0.2	5	hybrid_swarm_32_F5	0.781218	hybrid_swarm_128_F2	0.761683	115352	0.0346346	-0.0195351
0.2	5	hybrid_swarm_32_F5	0.781218	hybrid_swarm_128_F5	0.761046	115364	0.0348603	-0.0201724
0.2	5	hybrid_swarm_32_F5	0.781218	32-founder Inbred Lines	0.701556	80293	1.2453e-22	-0.0796628
0.2	5	hybrid_swarm_32_F5	0.781218	hybrid_swarm_32_F1	0.751298	105174	1.41591e-05	-0.029921
0.2	5	hybrid_swarm_32_F5	0.781218	hybrid_swarm_32_F2	0.762492	113059	0.00892992	-0.0187265
0.2	5	outbred_128_F50	0.750757	128-founder Inbred Lines	0.691151	90400	3.54774e-14	-0.0596059
0.2	5	outbred_128_F50	0.750757	hybrid_swarm_128_F1	0.758293	120148	0.288064	0.00753644
0.2	5	outbred_128_F50	0.750757	hybrid_swarm_128_F2	0.761683	125813	0.858785	0.0109265
0.2	5	outbred_128_F50	0.750757	hybrid_swarm_128_F5	0.761046	125810	0.859301	0.0102892
0.2	5	outbred_128_F50	0.750757	32-founder Inbred Lines	0.701556	91904	4.25356e-13	-0.0492011
0.2	5	outbred_128_F50	0.750757	hybrid_swarm_32_F1	0.751298	116193	0.0538	0.000540639
0.2	5	outbred_128_F50	0.750757	hybrid_swarm_32_F2	0.762492	124295	0.877396	0.0117351
0.2	5	outbred_128_F50	0.750757	hybrid_swarm_32_F5	0.781218	135462	0.0219718	0.0304616
0.2	5	RILs_8_F50	0.87087	128-founder Inbred Lines	0.691151	38700	1.18848e-79	-0.179719
0.2	5	RILs_8_F50	0.87087	hybrid_swarm_128_F1	0.758293	58746	1.07564e-47	-0.112577
0.2	5	RILs_8_F50	0.87087	hybrid_swarm_128_F2	0.761683	62775	2.8095e-42	-0.109187
0.2	5	RILs_8_F50	0.87087	hybrid_swarm_128_F5	0.761046	62281	6.34661e-43	-0.109824
0.2	5	RILs_8_F50	0.87087	32-founder Inbred Lines	0.701556	36613	1.85581e-83	-0.169315
0.2	5	RILs_8_F50	0.87087	hybrid_swarm_32_F1	0.751298	52988	5.0811e-56	-0.119573
0.2	5	RILs_8_F50	0.87087	hybrid_swarm_32_F2	0.762492	58975	2.23137e-47	-0.108378
0.2	5	RILs_8_F50	0.87087	hybrid_swarm_32_F5	0.781218	67155	9.03668e-37	-0.0896518
0.2	5	RILs_8_F50	0.87087	outbred_128_F50	0.750757	61642	9.10573e-44	-0.120113
0.2	10	hybrid_swarm_128_F1	0.716558	128-founder Inbred Lines	0.68444	98466	6.23632e-09	-0.0321178
0.2	10	hybrid_swarm_128_F2	0.734611	128-founder Inbred Lines	0.68444	91489	2.16624e-13	-0.0501706
0.2	10	hybrid_swarm_128_F2	0.734611	hybrid_swarm_128_F1	0.716558	115624	0.0400684	-0.0180528
0.2	10	hybrid_swarm_128_F5	0.747048	128-founder Inbred Lines	0.68444	80678	2.85665e-22	-0.0626081
0.2	10	hybrid_swarm_128_F5	0.747048	hybrid_swarm_128_F1	0.716558	103658	2.96323e-06	-0.0304902
0.2	10	hybrid_swarm_128_F5	0.747048	hybrid_swarm_128_F2	0.734611	112854	0.00782297	-0.0124374
0.2	10	32-founder Inbred Lines	0.669259	128-founder Inbred Lines	0.68444	137090	0.00811245	0.0151811
0.2	10	32-founder Inbred Lines	0.669259	hybrid_swarm_128_F1	0.716558	166627	7.8415e-20	0.0472989
0.2	10	32-founder Inbred Lines	0.669259	hybrid_swarm_128_F2	0.734611	172996	7.7666e-26	0.0653517
0.2	10	32-founder Inbred Lines	0.669259	hybrid_swarm_128_F5	0.747048	183840	5.49256e-38	0.0777891
0.2	10	hybrid_swarm_32_F1	0.688781	128-founder Inbred Lines	0.68444	123371	0.721385	-0.00434059
0.2	10	hybrid_swarm_32_F1	0.688781	hybrid_swarm_128_F1	0.716558	153045	8.19147e-10	0.0277772
0.2	10	hybrid_swarm_32_F1	0.688781	hybrid_swarm_128_F2	0.734611	161568	1.1703e-15	0.04583
0.2	10	hybrid_swarm_32_F1	0.688781	hybrid_swarm_128_F5	0.747048	172882	1.01171e-25	0.0582675
0.2	10	hybrid_swarm_32_F1	0.688781	32-founder Inbred Lines	0.669259	109082	0.000491022	-0.0195217
0.2	10	hybrid_swarm_32_F2	0.695066	128-founder Inbred Lines	0.68444	114166	0.017677	-0.0106257
0.2	10	hybrid_swarm_32_F2	0.695066	hybrid_swarm_128_F1	0.716558	142164	0.000170965	0.0214921
0.2	10	hybrid_swarm_32_F2	0.695066	hybrid_swarm_128_F2	0.734611	150550	2.20853e-08	0.0395449
0.2	10	hybrid_swarm_32_F2	0.695066	hybrid_swarm_128_F5	0.747048	162120	4.34951e-16	0.0519823
0.2	10	hybrid_swarm_32_F2	0.695066	32-founder Inbred Lines	0.669259	100073	4.80461e-08	-0.0258068
0.2	10	hybrid_swarm_32_F2	0.695066	hybrid_swarm_32_F1	0.688781	114825	0.02588	-0.00628513
0.2	10	hybrid_swarm_32_F5	0.716464	128-founder Inbred Lines	0.68444	98120	3.95508e-09	-0.0320245
0.2	10	hybrid_swarm_32_F5	0.716464	hybrid_swarm_128_F1	0.716558	125328	0.942828	9.33568e-05
0.2	10	hybrid_swarm_32_F5	0.716464	hybrid_swarm_128_F2	0.734611	135105	0.0269198	0.0181462
0.2	10	hybrid_swarm_32_F5	0.716464	hybrid_swarm_128_F5	0.747048	147190	1.17952e-06	0.0305836
0.2	10	hybrid_swarm_32_F5	0.716464	32-founder Inbred Lines	0.669259	82366	1.0017e-20	-0.0472055
0.2	10	hybrid_swarm_32_F5	0.716464	hybrid_swarm_32_F1	0.688781	96150	2.65913e-10	-0.0276839
0.2	10	hybrid_swarm_32_F5	0.716464	hybrid_swarm_32_F2	0.695066	107550	0.000132866	-0.0213987
0.2	10	outbred_128_F50	0.758808	128-founder Inbred Lines	0.68444	72210	6.58455e-31	-0.0743679
0.2	10	outbred_128_F50	0.758808	hybrid_swarm_128_F1	0.716558	94046	1.21696e-11	-0.0422501
0.2	10	outbred_128_F50	0.758808	hybrid_swarm_128_F2	0.734611	103372	2.17999e-06	-0.0241973
0.2	10	outbred_128_F50	0.758808	hybrid_swarm_128_F5	0.747048	115599	0.0395405	-0.0117599
0.2	10	outbred_128_F50	0.758808	32-founder Inbred Lines	0.669259	57810	5.30959e-49	-0.089549
0.2	10	outbred_128_F50	0.758808	hybrid_swarm_32_F1	0.688781	67979	8.86561e-36	-0.0700273
0.2	10	outbred_128_F50	0.758808	hybrid_swarm_32_F2	0.695066	78617	3.08992e-24	-0.0637422
0.2	10	outbred_128_F50	0.758808	hybrid_swarm_32_F5	0.716464	92928	2.1715e-12	-0.0423435
0.2	10	RILs_8_F50	0.823068	128-founder Inbred Lines	0.68444	30409	2.62351e-95	-0.138628
0.2	10	RILs_8_F50	0.823068	hybrid_swarm_128_F1	0.716558	42422	4.35522e-73	-0.106511
0.2	10	RILs_8_F50	0.823068	hybrid_swarm_128_F2	0.734611	50244	3.13592e-60	-0.0884578
0.2	10	RILs_8_F50	0.823068	hybrid_swarm_128_F5	0.747048	60989	1.22708e-44	-0.0760204
0.2	10	RILs_8_F50	0.823068	32-founder Inbred Lines	0.669259	19427	3.03656e-118	-0.15381
0.2	10	RILs_8_F50	0.823068	hybrid_swarm_32_F1	0.688781	23383	1.08026e-109	-0.134288
0.2	10	RILs_8_F50	0.823068	hybrid_swarm_32_F2	0.695066	32057	4.4112e-92	-0.128003
0.2	10	RILs_8_F50	0.823068	hybrid_swarm_32_F5	0.716464	40417	1.37655e-76	-0.106604
0.2	10	RILs_8_F50	0.823068	outbred_128_F50	0.758808	68895	1.08053e-34	-0.0642605
0.4	1	hybrid_swarm_128_F1	0.99682	128-founder Inbred Lines	0.999924	160454	7.45795e-15	0.00310349
0.4	1	hybrid_swarm_128_F2	0.997645	128-founder Inbred Lines	0.999924	160205	1.14185e-14	0.00227897
0.4	1	hybrid_swarm_128_F2	0.997645	hybrid_swarm_128_F1	0.99682	126048	0.818445	-0.000824526
0.4	1	hybrid_swarm_128_F5	0.995699	128-founder Inbred Lines	0.999924	162824	1.06793e-16	0.00422444
0.4	1	hybrid_swarm_128_F5	0.995699	hybrid_swarm_128_F1	0.99682	128268	0.474186	0.00112095
0.4	1	hybrid_swarm_128_F5	0.995699	hybrid_swarm_128_F2	0.997645	127008	0.660065	0.00194547
0.4	1	32-founder Inbred Lines	0.999659	128-founder Inbred Lines	0.999924	140462	0.000693688	0.000265312
0.4	1	32-founder Inbred Lines	0.999659	hybrid_swarm_128_F1	0.99682	100353	6.7195e-08	-0.00283818
0.4	1	32-founder Inbred Lines	0.999659	hybrid_swarm_128_F2	0.997645	100958	1.3935e-07	-0.00201366
0.4	1	32-founder Inbred Lines	0.999659	hybrid_swarm_128_F5	0.995699	96298	3.23995e-10	-0.00395913
0.4	1	hybrid_swarm_32_F1	0.996792	128-founder Inbred Lines	0.999924	165036	1.71891e-18	0.00313191
0.4	1	hybrid_swarm_32_F1	0.996792	hybrid_swarm_128_F1	0.99682	126100	0.809726	2.84179e-05
0.4	1	hybrid_swarm_32_F1	0.996792	hybrid_swarm_128_F2	0.997645	125478	0.916718	0.000852943
0.4	1	hybrid_swarm_32_F1	0.996792	hybrid_swarm_128_F5	0.995699	121093	0.392279	-0.00109253
0.4	1	hybrid_swarm_32_F1	0.996792	32-founder Inbred Lines	0.999659	154949	5.43356e-11	0.0028666
0.4	1	hybrid_swarm_32_F2	0.99862	128-founder Inbred Lines	0.999924	156564	4.55131e-12	0.00130375
0.4	1	hybrid_swarm_32_F2	0.99862	hybrid_swarm_128_F1	0.99682	116619	0.0664596	-0.00179975
0.4	1	hybrid_swarm_32_F2	0.99862	hybrid_swarm_128_F2	0.997645	116727	0.0700362	-0.000975222
0.4	1	hybrid_swarm_32_F2	0.99862	hybrid_swarm_128_F5	0.995699	112452	0.00599782	-0.0029207
0.4	1	hybrid_swarm_32_F2	0.99862	32-founder Inbred Lines	0.999659	143362	5.79226e-05	0.00103843
0.4	1	hybrid_swarm_32_F2	0.99862	hybrid_swarm_32_F1	0.996792	113166	0.009561	-0.00182817
0.4	1	hybrid_swarm_32_F5	0.998798	128-founder Inbred Lines	0.999924	156608	4.23259e-12	0.00112617
0.4	1	hybrid_swarm_32_F5	0.998798	hybrid_swarm_128_F1	0.99682	116634	0.0669436	-0.00197733
0.4	1	hybrid_swarm_32_F5	0.998798	hybrid_swarm_128_F2	0.997645	116667	0.0680245	-0.0011528
0.4	1	hybrid_swarm_32_F5	0.998798	hybrid_swarm_128_F5	0.995699	112209	0.00509192	-0.00309828
0.4	1	hybrid_swarm_32_F5	0.998798	32-founder Inbred Lines	0.999659	143741	4.05542e-05	0.000860854
0.4	1	hybrid_swarm_32_F5	0.998798	hybrid_swarm_32_F1	0.996792	112956	0.00835666	-0.00200575
0.4	1	hybrid_swarm_32_F5	0.998798	hybrid_swarm_32_F2	0.99862	125077	0.986634	-0.00017758
0.4	1	outbred_128_F50	0.997783	128-founder Inbred Lines	0.999924	156702	3.48398e-12	0.0021407
0.4	1	outbred_128_F50	0.997783	hybrid_swarm_128_F1	0.99682	122276	0.550774	-0.000962791
0.4	1	outbred_128_F50	0.997783	hybrid_swarm_128_F2	0.997645	121647	0.462702	-0.000138266
0.4	1	outbred_128_F50	0.997783	hybrid_swarm_128_F5	0.995699	119358	0.216518	-0.00208374
0.4	1	outbred_128_F50	0.997783	32-founder Inbred Lines	0.999659	144966	1.22011e-05	0.00187539
0.4	1	outbred_128_F50	0.997783	hybrid_swarm_32_F1	0.996792	120529	0.327556	-0.000991209
0.4	1	outbred_128_F50	0.997783	hybrid_swarm_32_F2	0.99862	129292	0.347213	0.000836956
0.4	1	outbred_128_F50	0.997783	hybrid_swarm_32_F5	0.998798	129402	0.33504	0.00101454
0.4	1	RILs_8_F50	0.99972	128-founder Inbred Lines	0.999924	147236	1.10127e-06	0.000203728
0.4	1	RILs_8_F50	0.99972	hybrid_swarm_128_F1	0.99682	101933	4.38891e-07	-0.00289977
0.4	1	RILs_8_F50	0.99972	hybrid_swarm_128_F2	0.997645	104119	4.81745e-06	-0.00207524
0.4	1	RILs_8_F50	0.99972	hybrid_swarm_128_F5	0.995699	97777	2.50074e-09	-0.00402071
0.4	1	RILs_8_F50	0.99972	32-founder Inbred Lines	0.999659	127672	0.558452	-6.15842e-05
0.4	1	RILs_8_F50	0.99972	hybrid_swarm_32_F1	0.996792	90566	4.69116e-14	-0.00292818
0.4	1	RILs_8_F50	0.99972	hybrid_swarm_32_F2	0.99862	105650	2.26253e-05	-0.00110002
0.4	1	RILs_8_F50	0.99972	hybrid_swarm_32_F5	0.998798	103771	3.34138e-06	-0.000922439
0.4	1	RILs_8_F50	0.99972	outbred_128_F50	0.997783	108122	0.000218827	-0.00193698
0.4	5	hybrid_swarm_128_F1	0.895442	128-founder Inbred Lines	0.772703	58483	4.63839e-48	-0.122739
0.4	5	hybrid_swarm_128_F2	0.904293	128-founder Inbred Lines	0.772703	55178	8.98629e-53	-0.13159
0.4	5	hybrid_swarm_128_F2	0.904293	hybrid_swarm_128_F1	0.895442	121349	0.424067	-0.0088512
0.4	5	hybrid_swarm_128_F5	0.90986	128-founder Inbred Lines	0.772703	52052	1.93904e-57	-0.137158
0.4	5	hybrid_swarm_128_F5	0.90986	hybrid_swarm_128_F1	0.895442	114115	0.0171497	-0.0144183
0.4	5	hybrid_swarm_128_F5	0.90986	hybrid_swarm_128_F2	0.904293	117768	0.113296	-0.00556711
0.4	5	32-founder Inbred Lines	0.761149	128-founder Inbred Lines	0.772703	136110	0.0149845	0.0115539
0.4	5	32-founder Inbred Lines	0.761149	hybrid_swarm_128_F1	0.895442	204157	2.62125e-67	0.134293
0.4	5	32-founder Inbred Lines	0.761149	hybrid_swarm_128_F2	0.904293	208004	7.98557e-74	0.143144
0.4	5	32-founder Inbred Lines	0.761149	hybrid_swarm_128_F5	0.90986	210060	1.96688e-77	0.148711
0.4	5	hybrid_swarm_32_F1	0.850532	128-founder Inbred Lines	0.772703	80917	4.76609e-22	-0.0778297
0.4	5	hybrid_swarm_32_F1	0.850532	hybrid_swarm_128_F1	0.895442	159383	5.1105e-14	0.0449095
0.4	5	hybrid_swarm_32_F1	0.850532	hybrid_swarm_128_F2	0.904293	163601	2.84592e-17	0.0537607
0.4	5	hybrid_swarm_32_F1	0.850532	hybrid_swarm_128_F5	0.90986	169547	1.75994e-22	0.0593278
0.4	5	hybrid_swarm_32_F1	0.850532	32-founder Inbred Lines	0.761149	66290	7.94043e-38	-0.0893836
0.4	5	hybrid_swarm_32_F2	0.874743	128-founder Inbred Lines	0.772703	70841	1.91879e-32	-0.102041
0.4	5	hybrid_swarm_32_F2	0.874743	hybrid_swarm_128_F1	0.895442	145372	8.16001e-06	0.0206986
0.4	5	hybrid_swarm_32_F2	0.874743	hybrid_swarm_128_F2	0.904293	149528	7.8292e-08	0.0295498
0.4	5	hybrid_swarm_32_F2	0.874743	hybrid_swarm_128_F5	0.90986	156378	6.37395e-12	0.0351169
0.4	5	hybrid_swarm_32_F2	0.874743	32-founder Inbred Lines	0.761149	56582	9.62263e-51	-0.113595
0.4	5	hybrid_swarm_32_F2	0.874743	hybrid_swarm_32_F1	0.850532	109375	0.000622891	-0.0242109
0.4	5	hybrid_swarm_32_F5	0.90573	128-founder Inbred Lines	0.772703	55888	9.66298e-52	-0.133027
0.4	5	hybrid_swarm_32_F5	0.90573	hybrid_swarm_128_F1	0.895442	122748	0.62199	-0.0102878
0.4	5	hybrid_swarm_32_F5	0.90573	hybrid_swarm_128_F2	0.904293	126432	0.753924	-0.00143661
0.4	5	hybrid_swarm_32_F5	0.90573	hybrid_swarm_128_F5	0.90986	134580	0.0359304	0.00413051
0.4	5	hybrid_swarm_32_F5	0.90573	32-founder Inbred Lines	0.761149	42783	1.82119e-72	-0.144581
0.4	5	hybrid_swarm_32_F5	0.90573	hybrid_swarm_32_F1	0.850532	85773	8.71195e-18	-0.0551973
0.4	5	hybrid_swarm_32_F5	0.90573	hybrid_swarm_32_F2	0.874743	100389	7.07734e-08	-0.0309864
0.4	5	outbred_128_F50	0.917681	128-founder Inbred Lines	0.772703	50816	2.43648e-59	-0.144979
0.4	5	outbred_128_F50	0.917681	hybrid_swarm_128_F1	0.895442	111778	0.00378871	-0.0222394
0.4	5	outbred_128_F50	0.917681	hybrid_swarm_128_F2	0.904293	115170	0.0313612	-0.0133882
0.4	5	outbred_128_F50	0.917681	hybrid_swarm_128_F5	0.90986	122510	0.585651	-0.00782105
0.4	5	outbred_128_F50	0.917681	32-founder Inbred Lines	0.761149	38770	1.5889e-79	-0.156533
0.4	5	outbred_128_F50	0.917681	hybrid_swarm_32_F1	0.850532	78530	2.54117e-24	-0.0671489
0.4	5	outbred_128_F50	0.917681	hybrid_swarm_32_F2	0.874743	91523	2.29006e-13	-0.042938
0.4	5	outbred_128_F50	0.917681	hybrid_swarm_32_F5	0.90573	113224	0.00992034	-0.0119516
0.4	5	RILs_8_F50	0.953543	128-founder Inbred Lines	0.772703	36679	2.45638e-83	-0.18084
0.4	5	RILs_8_F50	0.953543	hybrid_swarm_128_F1	0.895442	87373	1.73027e-16	-0.0581008
0.4	5	RILs_8_F50	0.953543	hybrid_swarm_128_F2	0.904293	90007	1.82146e-14	-0.0492496
0.4	5	RILs_8_F50	0.953543	hybrid_swarm_128_F5	0.90986	98130	4.0078e-09	-0.0436825
0.4	5	RILs_8_F50	0.953543	32-founder Inbred Lines	0.761149	26486	3.26015e-103	-0.192394
0.4	5	RILs_8_F50	0.953543	hybrid_swarm_32_F1	0.850532	56197	2.69638e-51	-0.10301
0.4	5	RILs_8_F50	0.953543	hybrid_swarm_32_F2	0.874743	66895	4.36694e-37	-0.0787994
0.4	5	RILs_8_F50	0.953543	hybrid_swarm_32_F5	0.90573	85576	5.97944e-18	-0.047813
0.4	5	RILs_8_F50	0.953543	outbred_128_F50	0.917681	100540	8.50231e-08	-0.0358615
0.4	10	hybrid_swarm_128_F1	0.840305	128-founder Inbred Lines	0.737051	46296	1.4642e-66	-0.103255
0.4	10	hybrid_swarm_128_F2	0.852392	128-founder Inbred Lines	0.737051	38054	8.0617e-81	-0.115341
0.4	10	hybrid_swarm_128_F2	0.852392	hybrid_swarm_128_F1	0.840305	110665	0.00169547	-0.0120863
0.4	10	hybrid_swarm_128_F5	0.867463	128-founder Inbred Lines	0.737051	33327	1.23556e-89	-0.130412
0.4	10	hybrid_swarm_128_F5	0.867463	hybrid_swarm_128_F1	0.840305	97715	2.30446e-09	-0.0271571
0.4	10	hybrid_swarm_128_F5	0.867463	hybrid_swarm_128_F2	0.852392	110981	0.00214227	-0.0150708
0.4	10	32-founder Inbred Lines	0.697649	128-founder Inbred Lines	0.737051	153089	7.70895e-10	0.0394019
0.4	10	32-founder Inbred Lines	0.697649	hybrid_swarm_128_F1	0.840305	223220	1.30856e-102	0.142656
0.4	10	32-founder Inbred Lines	0.697649	hybrid_swarm_128_F2	0.852392	229199	3.0849e-115	0.154743
0.4	10	32-founder Inbred Lines	0.697649	hybrid_swarm_128_F5	0.867463	231474	3.08554e-120	0.169814
0.4	10	hybrid_swarm_32_F1	0.740536	128-founder Inbred Lines	0.737051	118031	0.12702	-0.00348513
0.4	10	hybrid_swarm_32_F1	0.740536	hybrid_swarm_128_F1	0.840305	202505	1.32569e-64	0.0997695
0.4	10	hybrid_swarm_32_F1	0.740536	hybrid_swarm_128_F2	0.852392	211520	4.76434e-80	0.111856
0.4	10	hybrid_swarm_32_F1	0.740536	hybrid_swarm_128_F5	0.867463	216550	2.12377e-89	0.126927
0.4	10	hybrid_swarm_32_F1	0.740536	32-founder Inbred Lines	0.697649	87535	2.32596e-16	-0.042887
0.4	10	hybrid_swarm_32_F2	0.767706	128-founder Inbred Lines	0.737051	98081	3.75587e-09	-0.0306547
0.4	10	hybrid_swarm_32_F2	0.767706	hybrid_swarm_128_F1	0.840305	188350	9.3309e-44	0.0725999
0.4	10	hybrid_swarm_32_F2	0.767706	hybrid_swarm_128_F2	0.852392	198982	5.00705e-59	0.0846862
0.4	10	hybrid_swarm_32_F2	0.767706	hybrid_swarm_128_F5	0.867463	205602	1.0161e-69	0.099757
0.4	10	hybrid_swarm_32_F2	0.767706	32-founder Inbred Lines	0.697649	67731	4.47419e-36	-0.0700566
0.4	10	hybrid_swarm_32_F2	0.767706	hybrid_swarm_32_F1	0.740536	103552	2.64574e-06	-0.0271696
0.4	10	hybrid_swarm_32_F5	0.832068	128-founder Inbred Lines	0.737051	49077	4.55735e-62	-0.0950174
0.4	10	hybrid_swarm_32_F5	0.832068	hybrid_swarm_128_F1	0.840305	134807	0.0317596	0.00823718
0.4	10	hybrid_swarm_32_F5	0.832068	hybrid_swarm_128_F2	0.852392	149924	4.82241e-08	0.0203235
0.4	10	hybrid_swarm_32_F5	0.832068	hybrid_swarm_128_F5	0.867463	162954	9.48663e-17	0.0353943
0.4	10	hybrid_swarm_32_F5	0.832068	32-founder Inbred Lines	0.697649	27525	4.34677e-101	-0.134419
0.4	10	hybrid_swarm_32_F5	0.832068	hybrid_swarm_32_F1	0.740536	50316	4.06272e-60	-0.0915323
0.4	10	hybrid_swarm_32_F5	0.832068	hybrid_swarm_32_F2	0.767706	65944	2.97194e-38	-0.0643627
0.4	10	outbred_128_F50	0.897818	128-founder Inbred Lines	0.737051	20794	2.97867e-115	-0.160767
0.4	10	outbred_128_F50	0.897818	hybrid_swarm_128_F1	0.840305	68397	2.78873e-35	-0.0575124
0.4	10	outbred_128_F50	0.897818	hybrid_swarm_128_F2	0.852392	79605	2.77521e-23	-0.0454261
0.4	10	outbred_128_F50	0.897818	hybrid_swarm_128_F5	0.867463	92718	1.56067e-12	-0.0303553
0.4	10	outbred_128_F50	0.897818	32-founder Inbred Lines	0.697649	10747	3.80186e-138	-0.200169
0.4	10	outbred_128_F50	0.897818	hybrid_swarm_32_F1	0.740536	20157	1.21562e-116	-0.157282
0.4	10	outbred_128_F50	0.897818	hybrid_swarm_32_F2	0.767706	27742	1.19988e-100	-0.130112
0.4	10	outbred_128_F50	0.897818	hybrid_swarm_32_F5	0.832068	58108	1.39003e-48	-0.0657496
0.4	10	RILs_8_F50	0.893034	128-founder Inbred Lines	0.737051	19658	9.78693e-118	-0.155983
0.4	10	RILs_8_F50	0.893034	hybrid_swarm_128_F1	0.840305	71276	5.95846e-32	-0.0527287
0.4	10	RILs_8_F50	0.893034	hybrid_swarm_128_F2	0.852392	83525	1.06531e-19	-0.0406424
0.4	10	RILs_8_F50	0.893034	hybrid_swarm_128_F5	0.867463	98776	9.33382e-09	-0.0255717
0.4	10	RILs_8_F50	0.893034	32-founder Inbred Lines	0.697649	9299	1.28062e-141	-0.195385
0.4	10	RILs_8_F50	0.893034	hybrid_swarm_32_F1	0.740536	18387	1.5148e-120	-0.152498
0.4	10	RILs_8_F50	0.893034	hybrid_swarm_32_F2	0.767706	26316	1.45688e-103	-0.125329
0.4	10	RILs_8_F50	0.893034	hybrid_swarm_32_F5	0.832068	59589	1.55921e-46	-0.0609659
0.4	10	RILs_8_F50	0.893034	outbred_128_F50	0.897818	133960	0.0497686	0.00478365
